# CRAPS: Chromosomal-Repair-Assisted Pathway Shuffling in yeast

**DOI:** 10.1101/2023.03.15.532626

**Authors:** Christien B. Dykstra, Michael E. Pyne, Vincent J.J. Martin

## Abstract

A fundamental challenge of metabolic engineering involves assembling and screening vast combinations of orthologous enzymes across a multi-step biochemical pathway. Current pathway assembly workflows involve combining genetic parts *ex vivo* and assembling one pathway configuration per tube or well. Here we present CRAPS, <u>C</u>hromosomal-<u>R</u>epair-<u>A</u>ssisted <u>P</u>athway <u>S</u>huffling, an *in vivo* pathway engineering technique that enables the self-assembly of one pathway configuration per cell. CRAPS leverages the yeast chromosomal repair pathway and utilizes a pool of inactive, chromosomally integrated orthologous gene variants corresponding to a target multi-step pathway. Supplying gRNAs to the CRAPS host activates the expression of one gene variant per pathway step, resulting in a unique pathway configuration in each cell. We deployed CRAPS to build more than 1,000 combinations of a four-step carotenoid biosynthesis network. Sampling the CRAPS pathway space yielded strains with distinct color phenotypes and carotenoid product profiles. We anticipate that CRAPS will expedite strain engineering campaigns by enabling the generation and sampling of vast biochemical spaces.
