## Supplementary material for "CRAPS: Chromosomal-Repair-Assisted Pathway Shuffling in yeast": Primer List

### Sheet: Sheet1
ID	Primer Name	Sequence	Part	Construct
FF71	FgF 20 up_F	GCCAGGCGCCT	FgF20-LPA	FgF20-LPA-TS9-LPZ
FF72	FgF20up_LP1.A_R	aaggaaaagtaactgaggttctcgTTTGCGAaaCCCTATG
LB129	LP1A.S	cgagaacctcagttacttttccttatgg	LPA-TS9
T18	LP1.A_target9_R	CCGATGTGCTCCTGTTGGGCTACgcatttttattatataagttgttttatt
T17	target9_LP1.Z_F	GTAGCCCAACAGGAGCACATCGGcctctttatattacatcaaaataaga	TS9-LPZ
FF20	FgF19.D_LP1.Z_R	TGATAGTTGGTCCttgtttatggacacggc
FF73	FgF20down_LP1.Z_F	cataaacaaAATGGAAGGTCGGGA	LPZ-FgF20
FF74	FgF 20 down_R	ATAAAGCAGCCGCTACC
LB129	LP1A.S	cgagaacctcagttacttttccttatgg	LPA-REN	LPA-REN-LPZ
T16	LP1.A_target8_R	CCGAATGGTTATCCGCGGACTTAgcatttttattatataagttgttttatt
T15	target8_LP1.Z_F	TAAGTCCGCGGATAACCATTCGGcctctttatattacatcaaaataaga	REN-LPZ
LB134	LP1Z.AS	ttgtttatggacacggcttcaa
FF89	FgF 24 down_F	GGCTGAACAACAGTCTCT	FgF24-LPA	FgF24-LPA-REN-LPZ
FF90	FgF24down_LP1.A_R	aactgaggttctcgGGATCACCTCGCCC
FF30	FgF24.D_LP1.A_F	GGTGATCCcgagaacctcagttactttt	LPA-REN
T16	LP1.A_target8_R	CCGAATGGTTATCCGCGGACTTAgcatttttattatataagttgttttatt
T15	target8_LP1.Z_F	TAAGTCCGCGGATAACCATTCGGcctctttatattacatcaaaataaga	REN-LPZ
FF29	FgF24.up_LP1.Z_R	GCGACTTCAACttgtttatggacacggc
FF87	FgF24up_LP1.Z_F	gtccataaacaaGTTGAAGTCGCCTGG	LPZ-FgF24
LB167	FgF24.AS	CCAATATGTATAAAAGGCGGCTGTTTGAAGC
LB290	FgF7-60bpLP1.S	CAGAAACGTAGAAAAAGAAAAACAATTAAAACATTATATTAAGATTATTGATTTGCCTTTTAAGGGTCCAgtgactgtcagcgcaatccg	FgF7-60bp-LP	FgF7-60bp-LP
LB291	FgF7-60bpLP1.AS	CAACAATACCTCTAATATTGCTTCTGCCGAAATCAAATTATGATAAGAACCAATCATCATCCATCGTAGGCCGCCTTGTTAgcgtc
LB292	FgF7-90bpLP1.S	CAGAAACGTAGAAAAAGAAAAACAATTAAAACATTATATTAAGATTATTGATTTGCCTTTTAAGGGTCCAaacagtcgtactagttcgggt	FgF7-90bp-LP	FgF7-90bp-LP
LB293	FgF7-90bpLP1.AS	CAACAATACCTCTAATATTGCTTCTGCCGAAATCAAATTATGATAAGAACCAATCATCATCCATCGacgtacagtatatgatcggcga
LB294	FgF7-150bpLP1.S	CAGAAACGTAGAAAAAGAAAAACAATTAAAACATTATATTAAGATTATTGATTTGCCTTTTAAGGGTCCAgattctgggctcacataaaac	FgF7-150bp-LP	FgF7-150bp-LP
LB295	FgF7-150bpLP1.AS	CAACAATACCTCTAATATTGCTTCTGCCGAAATCAAATTATGATAAGAACCAATCATCATCCATCGtacgatatgattaacgtcgaaag
LB296	FgF7-280bpLP1.S	CAGAAACGTAGAAAAAGAAAAACAATTAAAACATTATATTAAGATTATTGATTTGCCTTTTAAGGGTCCAcgagaacctcagttacttttcc	FgF7-280bp-LP	FgF7-280bp-LP
LB297	FgF7-280bpLP1.AS	CAACAATACCTCTAATATTGCTTCTGCCGAAATCAAATTATGATAAGAACCAATCATCATCCATCGttgtttatggacacggcttc
LB223	FgF20.FBA1p.S	AAGAAAAACTAACACATTAATGTAGTTTTAAAATTTCAAATCCGAACAACAGAGCATAGGGttTCGCAAAAtccaactggcaccgctggc	FgF20-FBA1p-TS8	FgF20-FBA1p-TS8-PRM9t
LB298	FBA1p-FUM1t.AS	CTCTCCACTTCCTTATTTTCCTTCATATAATAAGACATAAAAAACTTGTATATTATTAGGTATTTAGCTCGTTTTGAAtatgtattacttggttatg
LB299	FUM1t-T8-PRM9t.S	GGAAAATAAGGAAGTGGAGAGAATTTGTGATTCAGCAATGGTCCTAAGTCCGCGGATAACCATTCGGACAGAAGACGGGAGACACTA	TS8-PRM9t-FgF20
LB226	PRM9t.FgF20.AS	CAATAATACCGTGTAGAGTTCTGTATTGTTCTTCTTAGTGCTTGTATATGCTCATCCCGACCTTCCATTATTTTCAACATCGTATTTTCC
LB203	FgF24.PGK1p.S	ACCCGTAGTGGCGATCTTGTGATTTTCGTACTTTTTCGCACCAAATGCGGGCAACAGGGCGAGGTGATCCtcaggcatgaacgcatcaca	FgF24-PGK1p-TS6	FgF24-PGK1p-TS6-HSP26t
LB300	PGK1p-synth11t.AS	TGAAATCGGACAGGCTCGACGGGTGTTTATTTCTAGACAGTTATATAtgttttatatttgttgtaaaaagtag
LB301	synth11t-T6-HSP26t.S	GTCGAGCCTGTCCGATTTCAAAACGTGTCATACGAGGTATAGCGGAGTGACCTGGCTCTATAGTGTTG	TS6-HSP26t-FgF24
LB302	HSP26t-FgF24.AS	CTTATTTGAAAGATTGAAGCAAGTTAATGTTAACACCATTTTTGGGCTACCAGGCGACTTCAACACGAGGTTAGATTCCTTCGTT
LB207	FgF18.PDC1p.S	ATGTGATGTTTAGAAGAAGATTCGAACTGTTTTCAGTAGATTTGGTAACTGTGCAACCATAACTCATGCCAcatgcgactgggtgagca	FgF18-PDC1p-TS9	FgF18-PDC1p-TS9-GRE3t
LB304	PDC1p-synth13t.AS	CTTTGAAATGCCTGCACCTTTATTTCTAGACAGTTATATATTTGATtgatttgactgtgt
LB305	synth13t-T9-GRE3t.S	AAGGTGCAGGCATTTCAAAGTAGCCCAACAGGAGCACATCGGTCCAGCCAGTAAAATCCATAC	TS9-GRE3t-FgF18
LB306	GRE3t-FgF18.AS	CTGTTGCTCTTCCTATATGCATTTAAATGTGATGAATTTTGAGAGCCCACTTTTGTTGGGGACGATTTTGTCAACCATACAAGAGATG
LB219	FgF19.TDH3p.S	ATTCCGCGCTTCCATCATTTAGTATAATCCATATTTTATATAATATATAGGATAAGTAACAGCCCGCGAATCGAGTTTATCATTATCAAT	FgF19-TDH3p-TS10	FgF19-TDH3p-TS10-TPS1t
LB308	TDH3t-synth24t.AS	GATGATACTCTTTATTTCTAGACAGTTATATAACATACCACCCATGTTTTTCGAAACTAAGTTC
LB309	synth24t-T10-TPS1t.S	CTGTCTAGAAATAAAGAGTATCATCTTTCAAATCCCCAATCGTGGAGTGAAGCGGTGAACCCGATGCAAATGAGA	TS10-TPS1t-FgF19
LB310	TPS1t-FgF19.AS	TATCTTGCCCATTCACAGATCTCATTTGGTAATGTCAGTAATTAGCGGATGATAGTTGGTCCTGTTTCGAAGAAGAGATCAGC
PAYGE120	LV3_(TDH3p)_F	AGGAATACTCTGAATAAAACAACTTATATAATAAAAATGCtcgagtttatcattatcaatact	LPA-653bp-TDH3p-GFP	LPA-653bp-TDH3p-GFP
PAYGE125	LV5_(CYCt)_R	TGTTATAATTATTTTCTTATTTTGATGTAATATAAAGAGGgcaaattaaagccttcg
LB195	246bp.TDH3p-GFP	cgcgtgactgtcagcgcaatccgaggaatactctgaataaaacaacttatataataaaaatgcgacccacgcatgtatctatc	LPA-250bp-TDH3p-GFP	LPA-250bp-TDH3p-GFP
LB196	226bp.GFP-CYC1t	gagatgTAGGCCGCCTTGTTAgcgtctgttataattattttcttattttgatgtaatataaagagggcaaattaaagccttcgagc
LB197	110bp.TDH3p-GFP	cgcgtgactgtcagcgcaatccgaggaatactctgaataaaacaacttatataataaaaatgcgacggtaggtattgattgtaat	LPA-110bp-TDH3p-GFP	LPA-110bp-TDH3p-GFP
LB198	112bp.GFP-CYC1t	gagatgTAGGCCGCCTTGTTAgcgtctgttataattattttcttattttgatgtaatataaagaggcgttcttaatactaacataactat
LB199	67bp.TDH3p-GFP	cgcgtgactgtcagcgcaatccgaggaatactctgaataaaacaacttatataataaaaatgccttcttaaattctacttttatagttag	LPA-67bp-TDH3p-GFP	LPA-67bp-TDH3p-GFP
LB200	67bp.GFP-CYC1t	gagatgTAGGCCGCCTTGTTAgcgtctgttataattattttcttattttgatgtaatataaagagggacttcaggttgtctaactc
LB314	FgF7-FBA1p.S	CAGAAACGTAGAAAAAGAAAAACAATTAAAACATTATATTAAGATTATTGATTTGCCTTTTAAGGGTCCAccatttgtctgttctcttctgac	FgF7-FBA1p	FgF7-FBA1p-GFP-PRM9t
LB315	FBA1p-GFP.AS	ccagtgaaaagttcttctcctttactcatTTTGAAtatgtattacttggttatgg
LB316	FBA1p-GFP.S	ccataaccaagtaatacataTTCAAAatgagtaaaggagaagaacttttcactgg	FBA1p-GFP-PRM9t
LB317	GFP-PRM9t.AS	GCTAGTGTCTCCCGTCTTCTGTttagagcggatgtggggG
LB318	GFP-PRM9t.S	CccccacatccgctctaaACAGAAGACGGGAGACACTAGC	PRM9t-FgF7
LB319	PRM9t-FgF7.AS	CGTTACAACAATACCTCTAATATTGCTTCTGCCGAAATCAAATTATGATAAGAACCAATCATCATCCATCGGCTTGTATATGCTCATCCCGACC
LB320	FgF7-PGK1p.S	CAGAAACGTAGAAAAAGAAAAACAATTAAAACATTATATTAAGATTATTGATTTGCCTTTTAAGGGTCCAgttactctctctctttcaaacagaattg	FgF7-PGK1p	FgF7-PGK1p-GFP-HSP26t
LB321	PGK1p-GFP.AS	ccagtgaaaagttcttctcctttactcattgttttatatttgttgtaaaaagtagataattac
LB322	PGK1p-GFP.S	gtaattatctactttttacaacaaatataaaacaatgagtaaaggagaagaacttttcactgg	PGK1p-GFP-HSP26t
LB323	GFP-HSP26t.AS	CAACACTATAGAGCCAGGTCACTttagagcggatgtggggG
LB324	GFP-HSP26t.S	CccccacatccgctctaaAGTGACCTGGCTCTATAGTGTTG	HSP26t-FgF7
LB325	HSP26t-FgF7.AS	CGTTACAACAATACCTCTAATATTGCTTCTGCCGAAATCAAATTATGATAAGAACCAATCATCATCCATCGCGACGGCTACACTATCGAAAAGC
LB326	FgF7-PDC1p-S	CAGAAACGTAGAAAAAGAAAAACAATTAAAACATTATATTAAGATTATTGATTTGCCTTTTAAGGGTCCACggtgtcttgatctacttgctatcg	FgF7-PDC1p	FgF7-PDC1p-GFP-GRE3t
LB327	PDC1p-GFP.AS	ccagtgaaaagttcttctcctttactcatTTTGATtgatttgactgtgttattttgc
LB328	PDC1p-GFP.S	gcaaaataacacagtcaaatcaATCAAAatgagtaaaggagaagaacttttcactgg	PDC1p-GFP-GRE3t
LB329	GFP-GRE3t.AS	GAGTATGGATTTTACTGGCTGGAttagagcggatgtggggG
LB330	GFP-GRE3t.S	CccccacatccgctctaaTCCAGCCAGTAAAATCCATACTC	GRE3t-FgF7
LB331	GRE3t-FgF7.AS	CGTTACAACAATACCTCTAATATTGCTTCTGCCGAAATCAAATTATGATAAGAACCAATCATCATCCATCGCTTTAAGGAACATCAGATGCAAACC
LB332	FgF7-TDH3p.S	CAGAAACGTAGAAAAAGAAAAACAATTAAAACATTATATTAAGATTATTGATTTGCCTTTTAAGGGTCCAGCCTGGAGTAAATGATGACAC	FgF7-TDH3p	FgF7-TDH3p-GFP-TPS1t
LB333	TDH3p-GFP.AS	ccagtgaaaagttcttctcctttactcatTGTTTTTCGAAACTAAGTTCTTGGTG
LB334	DH3p-GFP.S	CACCAAGAACTTAGTTTCGAAAAACAatgagtaaaggagaagaacttttcactgg	TDH3p-GFP-TPS1t
LB335	GFP-TPS1t.AS	ATCGTCTCATTTGCATCGGGTTCAttagagcggatgtggggG
LB336	GFP-TPS1t.S	CccccacatccgctctaaTGAACCCGATGCAAATGAGACGAT	TPS1t-FgF7
LB337	TPS1t-FgF7.AS	CGTTACAACAATACCTCTAATATTGCTTCTGCCGAAATCAAATTATGATAAGAACCAATCATCATCCATCGgcatccgtgcctcctggata
LB561	USER12-TEF1p.S	GtagatacaatagcacatctcattacccagttatgattgacgtcattctgagttacaatgatcttaAcaatgcatactttgtacgttcaa	USER12-1-TEF1p	crtB-crtE
LB542	TEF1p.AS	tttgtaattaaaacttagattagattgc
LB564	TEF1p-CrtBEU.S	cttcttgctcattagaaagaaagcatagcaatctaatctaagttttaattacaaaATGAATAATCCGTCTCTTTTAAATCATG	TEF1p-crtB_Pa
LB565	CrtBEU-CYC1t.AS	ggagggcgtgaatgtaagcgtgacataactaattacatgactcgaggtcgacTCAGCCCAAGGGCCTCTGCCA
LB566	CYC1t.S	Gtcgacctcgagtcatgtaattag	CYC1t-TDH3p UP
LB567	CYC1t-TDH3p.AS	cactactattaattatttacgtattctttgaaatggcgagtattgataatgataaactcgagcaaattaaagccttcgagcgtcc
LB568	TDH3p.S	tcgagtttatcattatcaatactcg	TDH3p-crtE_Xd-CYC1t cassette
LB569	CYC1t-USER12.AS	gagcattttgaattttaaggaaattaatttgtcttctatcttttgcatccgtgcctcctggataataacttcaacgcaaattaaagccttcgagcgtcc
LB971	FgF21-FBA1p-117.S	CTCTTATGTATTTTTAATCGTCCTTGTATGGAAGTATCAAAGGGGACGTTCTTCACCTCCTTGGAAaagacaaagacataatacttctct	FgF21-FBA1p	Crt String 1
LB363	FBA1p.AS	ccataaccaagtaatacataTTCAAA
LB694	FBA1p-CrtIXD.S	cttctttttcttttgtcatatataaccataaccaagtaatacataTTCAAAatgggaaaagaacaagatcaggataaac	FBA1p-crtI_Xd
LB695	CrtIXD-PRM9t.AS	GCGTCAAATACCTTGCCTGGTAAAGTTGTGTGCTAGTGTCTCCCGTCTTCTGTtcagaaagcaagaacaccaacggatcg
LB364	PRM9t.S	ACAGAAGACGGGAGACACTAGC	PRM9t-PGK1p UP
LB966	PRM9t-PGK1p-143.AS	gaattagaaaagaccaaatatgtatttcttgcattgaccaatttatgcaagGCTTGTATATGCTCATCCCGACC
LB1006	PGK1p.S	cttgcataaattggtcaatgca	PRM9t-PGK1p DOWN
LB367	PGK1p.AS	tgttttatatttgttgtaaaaagtagataattac
LB696	PGK1p-CrtYBXD.S	tacagatcatcaaggaagtaattatctactttttacaacaaatataaaacaatgacggctctcgcatattaccagatc	PGK1p-crtYB_Xd
LB697	CrtYBXD-HSP26t.AS	GCAAGCAACAATGGTCCTCGCGAGAGGGACAACACTAAGAGCCAGGTCACTttactgcccttcccatccgctcat
LB368	HSP26t.S	AGTGACCTGGCTCTTAGTGTTGTCC	HSP26t-PDC1p UP
LB967	HSP26t-PDC1p-135.AS	ataaagggaacaaacccaaatctgattccaaggagagtgaaagagccttgACTTATTTGAAAGATTGAAGCAAG
LB1007	PDC1p.S	caaggctctttcactctcctt	HSP26t-PDC1p DOWN
LB372	PDC1p.AS	TTTGATtgatttgactgtgttattttgc
LB698	PDC1p-CrtU.S	tatcttctactcataacctcacgcaaaataacacagtcaaatcaATCAAAATGACACAAAGGAGaAGACCCAGG	PDC1p-crtU_Bl
LB406	CrtUBL-GRE3t.AS	TGAGGGAAATTTGTTCATATCGTCGTTGAGTATGGATTTTACTGGCTGGATCAGCCCCTACGACGCCTTATTAAAC
LB373	GRE3t.S	TCCAGCCAGTAAAATCCATACTC	GRE3t-TDH3p UP
LB969	GRE3t-TDH3p-116.AS	TAAGAAGTTTAAGAAATAGATTTACAGAATTACAATCAATACCTACCGTCCTTTAAGGAACATCAGATGCAAACC
LB1008	TDH3p.S	GACGGTAGGTATTGATTGTAATTC	GRE3t-TDH3p DOWN
LB376	TDH3p.AS	TGTTTTTCGAAACTAAGTTCTTGGTG
LB417	TDH3p-tHMGR.S	GTTAGTCTTTTTTTTAGTTTTAAAACACCAAGAACTTAGTTTCGAAAAACAatggctgcagaccaattggtgaaaac	TDH3p-tHMGR
LB701	tHMGR-TPS1t.AS	GGCAGAGAAAACCGGACCAGGAATAGACGATCGTCTCATTTGCATCGGGTTCAttaggatttaatgcaggtgacg
LB377	TPS1t.S	TGAACCCGATGCAAATGAGACGAT	TPS1t-FgF21
LB410	TPS1t-FgF21.AS	GAAAGAGATTAAATAAAGAATGATTTACAATCTAGTCGCAAAAACAAGtacagtgctgacgtcccatcTGTCAGTAATTAGCGGATGATAG
	FgF7-FBA1p-Fw	CATTATATTAAGATTATTGATTTGCCTTTTAAGGGTCCAaagacaaagacataatacttctc	FgF7-FBA1p	Crt String 2
LB363	FBA1p.AS	ccataaccaagtaatacataTTCAAA
LB732	FBA1p-CrtIEU.S	gttcttctttttcttttgtcatatataaccataaccaagtaatacataTTCAAAATGAAGCCCACGACGGTAATAGG	FBA1p-crtI_Pa
LB733	CrtIEU-PRM9t.AS	GCGTCAAATACCTTGCCTGGTAAAGTTGTGTGCTAGTGTCTCCCGTCTTCTGTTCAGCCGATTAGATCTTCTAGCAT
LB734	PGK1p-CrtYEU.S	tacagatcatcaaggaagtaattatctactttttacaacaaatataaaacaATGCAACCGCATTATGACTTGATAC	PGK1p-crtY_Pa
LB735	CrtYEU-HSP26t.AS	GCAAGCAACAATGGTCCTCGCGAGAGGGACAACACTAAGAGCCAGGTCACTTCAGCCTCTATGAGTAGTCATAATCGC
LB736	PDC1p-CrtO.S	caattattatcttctactcataacctcacgcaaaataacacagtcaaatcaATCAAAATGATAACTACAGACGTGGTTATTATCG	PDC1p-crtO_Ss
LB737	CrtO-GRE3t.AS	GGAATGAGGGAAATTTGTTCATATCGTCGTTGAGTATGGATTTTACTGGCTGGATCAGCCCCAAAATCTCCTTTGCT
LB738	TDH3p-CrtXEU.S	GTTAGTCTTTTTTTTAGTTTTAAAACACCAAGAACTTAGTTTCGAAAAACAATGTCTCACTTCGCAGCTATCGCTCC	TDH3p-crtX_Pa
LB739	CrtXEU-TPS1t.AS	GCAGAGAAAACCGGACCAGGAATAGACGATCGTCTCATTTGCATCGGGTTCATCAGCCCAACGCGGTCGCATAACC
LB377	TPS1t.S	TGAACCCGATGCAAATGAGACGAT	TPS1t-FgF7
	TPS1t-FgF7-Rv	CCGAAATCAAATTATGATAAGAACCAATCATCATCCATCGTGTCAGTAATTAGCGGATGATAG
LB970	USER12-2-PGK1p.S	AACGAAAAAGAAAAGAAAGACCATGTCATGTACGGGCAATCAGAATCTGTAACAAGCGCCcttgcataaattggtcaatgca	USER12-2-PGK1p	Crt String 3
LB367	PGK1p.AS	tgttttatatttgttgtaaaaagtagataattac
LB772	PGK1p-CrtA.S	cagatcatcaaggaagtaattatctactttttacaacaaatataaaacaATGCCTGTAGCTTCACTATCCCTT	PGK1p-crtA_Rc
LB773	CrtA-HSP26t.AS	GCAAGCAACAATGGTCCTCGCGAGAGGGACAACACTAAGAGCCAGGTCACTTCAGCCCGCCGTTTCTCTCTCTAG
LB774	PDC1p-CrtZ.S	tatcttctactcataacctcacgcaaaataacacagtcaaatcaATCAAAATGTTATGGATATGGAATGCTCTT	PDC1p-crtZ_Pa
LB775	CrtZ-GRE3t.AS	GGAATGAGGGAAATTTGTTCATATCGTCGTTGAGTATGGATTTTACTGGCTGGATCAGCCTTTTCCAGAAGCTGGC
LB776	TDH3p-CrtIXD.S	GTTAGTCTTTTTTTTAGTTTTAAAACACCAAGAACTTAGTTTCGAAAAACAatgggaaaagaacaagatcaggat	TDH3p-crtI_Xd
LB777	CrtIXD-TPS1t.AS	GCAGAGAAAACCGGACCAGGAATAGACGATCGTCTCATTTGCATCGGGTTCAtcagaaagcaagaacaccaacgg
LB377	TPS1t.S	TGAACCCGATGCAAATGAGACGAT	TPS1t-USER12-2
LB914	TPS1t-USER12-2.AS	CTATTTCCTATAATAGAAATCCAAGTGGCAAAAGCGTTAGACGCAGTACAAGGACGCGTTAAGTGTCAGTAATTAGCGGATGATAG
LB972	FgF16-FBA1p-117.S	gaaagaattaaatattcactaggctgcgatacgatagacaaacgaagtgattgaaacccgaattaacggaaagacaaagacataatacttctct	FgF16-FBA1p	Crt String 4
LB916	FBA1p-CrtI14.AS	GCCAAAGCTAATCCTCCAAAACCAGCGCCTATTACtacCGTtttCTTCATTTTGAAtatgtattacttggttatgg
LB746	CrtI::CrtI14.S	ATGAAGaaaACGgtaGTAATAGGCGCTGGTTTTGGAGGATTAGCTTTGGCCATTCGTTTGCAGGCCGCTGGCATTCCCacCgTATTGTTAGAACAGAGGG	FBA1p-crtI14
LB733	CrtIEU-PRM9t.AS	GCGTCAAATACCTTGCCTGGTAAAGTTGTGTGCTAGTGTCTCCCGTCTTCTGTTCAGCCGATTAGATCTTCTAGCAT
LB917	PGK1p-CrtY2.S	acagatcatcaaggaagtaattatctactttttacaacaaatataaaacaATGCAGCCTCATTACGATTTAATTCTGG	PGK1p-crtY2
LB918	CrtY2-HSP26t.AS	GCAAGCAACAATGGTCCTCGCGAGAGGGACAACACTAAGAGCCAGGTCACTTCAGCCACGGTGCGTAGTCATAATGG
LB919	PDC1p-CrtE03M.S2	tatcttctactcataacctcacgcaaaataacacagtcaaatcaATCAAAatggattacgcgaacatcctcacagcaattccactcgag	PDC1p-crtE03M
LB920	CrtE03M.S1	cctcacagcaattccactcgagtttactcctcaggatgatatcgtgctccttgaaccgtatcaTtacctaggaaagaaccctgg
LB929	CrtE03M-GRE3t.AS	GGAATGAGGGAAATTTGTTCATATCGTCGTTGAGTATGGATTTTACTGGCTGGAtcacagagggatatcggctag
LB922	TDH3p-BTS1.S	GTTAGTCTTTTTTTTAGTTTTAAAACACCAAGAACTTAGTTTCGAAAAACAATGGAGGCCAAGATAGATGAGCTG	TDH3p-BTS1
LB923	BTS1-TPS1t.AS	GCAGAGAAAACCGGACCAGGAATAGACGATCGTCTCATTTGCATCGGGTTCATCACAATTCGGATAAGTGGTCTAT
LB377	TPS1t.S	TGAACCCGATGCAAATGAGACGAT	TPS1t-FgF16
LB924	TPS1t-FgF16.AS	ggttatgcgttatttaaatcctcatctgccgctgcttaaaaaaagcagctaaagtgttgcgtaggcaTGTCAGTAATTAGCGGATGATAG
LB1315	USERXII-5-FBA1p.s	GACAGCCACCGCAGAGGTTCTGACTCCTACTGAGCTCTATTGGAGGTGGCAGAACCGGTAAagacaaagacataatacttctct	USER12-5-FBA1p	Crt String 5
LB363	FBA1p.AS	TTTGAAtatgtattacttggttatgg
LB1190	FBA1p-crtINC.S	ctgttcttctttttcttttgtcatatataaccataaccaagtaatacataTTCAAAATGGCGGAAACACAGCGTCCAAGG	FBA1p-crtI_Nc
LB1191	crtINc-PRM9t.AS	GCGTCAAATACCTTGCCTGGTAAAGTTGTGTGCTAGTGTCTCCCGTCTTCTGTTTATCTAACAAACAACAGGAAATACAGG
LB1192	PGK1p-crtYB01M-UP.S	cagatcatcaaggaagtaattatctactttttacaacaaatataaaacaatgacggctctcgcatattaccagatc	PGK1p-crtYB01M
LB1195	crtYB01M-DOWN-HSP26t.AS	GCAAGCAACAATGGTCCTCGCGAGAGGGACAACACTAAGAGCCAGGTCACTttactgcccttcccatccgctcat
LB1196	PDC1p-tHMGR.S	tatcttctactcataacctcacgcaaaataacacagtcaaatcaATCAAAatggctgcagaccaattggtgaaaac	PDC1p-tHMGR
LB1197	tHMGR-GRE2.AS	CGGAATGAGGGAAATTTGTTCATATCGTCGTTGAGTATGGATTTTACTGGCTGGAttaggatttaatgcaggtgacg
LB1008	TDH3p.S	GACGGTAGGTATTGATTGTAATTC	TDH3p-crtI14 UP
LB1198	TDH3p-crtI14.AS	GGCCAAAGCTAATCCTCCAAAACCAGCGCCTATTACtacCGTtttCTTCATTGTTTTTCGAAACTAAGTTCTTGGTG
LB746	CrtI::CrtI14.S	ATGAAGaaaACGgtaGTAATAGGCGCTGGTTTTGGAGGATTAGCTTTGGCCATTCGTTTGCAGGCCGCTGGCATTCCCacCgTATTGTTAGAACAGAGGG	TDH3p-crtI14 DOWN
LB1199	crtI14-TPS1t.AS	GGCAGAGAAAACCGGACCAGGAATAGACGATCGTCTCATTTGCATCGGGTTCATCAGCCGATTAGATCTTCTAGCAT
LB377	TPS1t.S	TGAACCCGATGCAAATGAGACGAT	TPS1t-USER12-5
LB1316	TPS1t-USERXII-5.AS	CACTGAACTAAAACAATAAGGCTAGTTCGAATGATGAACTTGCTTGCTGTCAAACTTCTGAGTTGCTGTCAGTAATTAGCGGATGATAG
LB2066	911-PGK1p-short.S	cgttaagtttcattatttttttcacttattttatagaaaaaaatcggatgttgaatgggcttgcataaattggtcaatgca	911b-PGK1p	Crt String 6
LB367	PGK1p.AS	tgttttatatttgttgtaaaaagtagataattac
LB1878	PGK1p-crtOx.S	cagatcatcaaggaagtaattatctactttttacaacaaatataaaacaATGACTAAACACATCATCGTAATTGGC	PGK1p-crtOx
LB1879	crtOx-HSP26t.AS	CCATATGCAAGCAACAATGGTCCTCGCGAGAGGGACAACACTAAGAGCCAGGTCACTTTATTTCCTGTTCTTAGCTTCCCTGG
LB368	HSP26t.S	AGTGACCTGGCTCTTAGTGTTGTCC	HSP26t-TDH3p UP
LB968	HSP26t-TDH3p-116.AS	TAAGAAGTTTAAGAAATAGATTTACAGAATTACAATCAATACCTACCGTCACTTATTTGAAAGATTGAAGCAAG
LB1008	TDH3p.S	GACGGTAGGTATTGATTGTAATTC	HSP26t-TDH3p DOWN
LB376	TDH3p.AS	TGTTTTTCGAAACTAAGTTCTTGGTG
LB1880	PDC1pa-CrtE03M.S2	GTTAGTCTTTTTTTTAGTTTTAAAACACCAAGAACTTAGTTTCGAAAAACAatggattacgcgaacatcctcacagcaattccactcgag	TDH3p-crtE03M
LB920	CrtE03M.S1	cctcacagcaattccactcgagtttactcctcaggatgatatcgtgctccttgaaccgtatcaTtacctaggaaagaaccctgg
LB1881	crtE03M-TPS1t.AS	GCAGAGAAAACCGGACCAGGAATAGACGATCGTCTCATTTGCATCGGGTTCAtcacagagggatatcggctag
LB377	TPS1t.S	TGAACCCGATGCAAATGAGACGAT	TPS1t-911b
LB1882	TPS1t-911.AS	catttctgttttaaattttatgtctgttttgtatgctatttcatttttcatttacttcTGTTTCGAAGAAGAGATCAGCG
LB1934	511b-PDC1p.S	Gcactttctcgttccataaagggtctctttcacctatacggttggtacagatttcccaaggctctttcactctcctt	511b-PDC1p	Crt String 7
LB372	PDC1p.AS	TTTGATtgatttgactgtgttattttgc
LB1935	PDC1p-Obkt.S	cttctactcataacctcacgcaaaataacacagtcaaatcaATCAAAATGCACGTCGCTTCCGCACTG	PDC1p-Obkt
LB1936	Obkt-GRE3t.AS	GAGGGAAATTTGTTCATATCGTCGTTGAGTATGGATTTTACTGGCTGGAttaCGCTAATGCGGGAACCAAACC
LB1937	TDH3p-OcrtZ.S	GTCTTTTTTTTAGTTTTAAAACACCAAGAACTTAGTTTCGAAAAACAATGCTGTCTAAATTGCAAAGC	TDH3p-OcrtZ
LB1938	OcrtZ-TPS1t.AS	GCAGAGAAAACCGGACCAGGAATAGACGATCGTCTCATTTGCATCGGGTTCAttaCCTCTTTGACCAATCCAGC
LB377	TPS1t.S	TGAACCCGATGCAAATGAGACGAT	TPS1t-511b
LB1939	TPS1t-511.AS	gcatacaaacgcagttcaaaacgaagaaaatagaagcaaacgacgtaatgCTGTCAGTAATTAGCGGATGATAG
CD1	SNR52 FWD	CATGAGAAGAACGGCATAGTGCGTGTTTATGCTTAAATGCATCTTTGAAAAGATAATGTATGATTATGCTTTCAC	HygR_GFP Dropout	pCD3, 5,6,7,8, and 9
CD2	SNR52 REV (Bsa1-HygR Homology)	ATGTCGCTGGCCGGGTGACCCGGCGGGGACGAGGCAAGCTGGTCTCGGATCATTTATCTTTCACTGCGGAGAA	HygR_GFP Dropout
CD3	HygR Dropout FWD	TCGAAACTTCTCCGCAGTGAAAGATAAATGATCCGAGACCAGCTTGCCTCGTCCCC	HygR_GFP Dropout
CD4	HygR Dropout REV	AAAATGTTCAAAATGACGCATGAAATCACGTTTCACTTTCATTAAGGGTTCTCGAGAGCT	HygR_GFP Dropout
CD5	GFP TO HYGR FWD	GCCATCCAGTGTCGAAAACGAGCTCTCGAGAACCCTTAATGAAAGTGAAACGTGATTTCATGC	HygR_GFP Dropout
LB3246	gRNA8-anneal-BsaI.S	GATCTAAGTCCGCGGATAACCATT	Series 0	pCD3, 5,6,7,8, and 9
LB3247	gRNA8-anneal-BsaI.AS	aaacAATGGTTATCCGCGGACTTA	Series 0
LB3248	SNRp-gRNA8-BsaI.S	AAAGGTCTCAGATCTAAGTCCGCGGATAACCATTGTTTTAGAGCTAGAAATAGCAAGTTAAAATAAGG	Series 1-5 gRNA array
LB3249	gRNA6-BsaI.AS	AAAGGTCTCAACGTTGCGCAAGCCCGGAATCGAAC	Series 1, 2, and 5 gRNA array
LB3250	gRNA6-BsaI.S	AAAGGTCTCAACGTGTCATACGAGGTATAGGTTTTAGAGCTAGAAATAGCAAGTTAAAATAAGGC	Series 1, 2, and 5 gRNA array
LB3251	gRNA9-BsaI.AS	AAAGGTCTCACTACTGCGCAAGCCCGGAATCGAACCGGG	Series 1 gRNA array
LB3252	gRNA9-BsaI.S	AAAGGTCTCAGTAGCCCAACAGGAGCACATGTTTTAGAGCTAGAAATAGCAAGTTAAAATAAGGC	Series 1 gRNA array
LB3253	gRNA10-SNRt-BsaI.AS	AAAGGTCTCAAAACCTTCACTCCACGATTGGGGATGCGCAAGCCCGGAATCGAACCGGG	Series 1, 4, and 5 gRNA array
LB3254	gRNA6-SNRt-BsaI.AS	AAAGGTCTCAAAACCTATACCTCGTATGACACGTTGCGCAAGCCCGGAATCGAACCGGG	Series 3 gRNA array
LB3255	gRNA9-SNRt-BsaI.AS	AAAGGTCTCAAAACATGTGCTCCTGTTGGGCTACTGCGCAAGCCCGGAATCGAACCGGG	Series 2 gRNA array
CD18	FGFsite20-FBA1p-t8-probe-SMALL-S	CCATTTGTCTGTTCTCTTCTGAC	T8	Genotyping probe
CD19	FGFsite20-PRM9tp-t8-probe-SMALL-AS	CCGTGTAGAGTTCTGTATTGTTCTTCTTAGTGC
CD22	FGFsite24-PGK1p-t6-probe-SMALL-S	GTGTGACAACAACAGCCTGTTC	T6
CD21	FGFsite24-HSP26t-t6-probe-BIG-AS	TCTGTGGCTTTCAAGGGTGGG
CD26	FGFsite18-PDC1p-t9-probe-SMALL-S	CTCATGCCACATGCGACTGG	T9
CD27	FGFsite18-GRE3t-t9-probe-SMALL-AS	GTTGGGGACGATTTTGTCAACCA
CD30	FGFsite19-TDH3p-t10-probe-SMALL-S	GCCTGGAGTAAATGATGACAC	T10
CD31	FGFsite19-TPS1t-t10-probe-SMALL-AS	GGTCCTGTTTCGAAGAAGAG
CD129	FBA1p-t8 S	CTTTTTCCATTCTAGCAGCCGT	T8	Sequencing primers
CD130	PRM9tp-t8 AS	TTTTGGGGCAACCGCACTATTT
CD57	PGK1p-T6 S	GCGACGGCTCACAGGTTT	T6
CD63	HSP26t-T6 AS	TAAAAGGCGGCTGTTTGAAGCC
CD137	PDC1p-t9 S	GATTTGGGTTTGTTCCCTTTATTTT	T9
CD25	GRE3t-t9 AS	AAAGCTGGCTCCCCTTAGAC
CD135	TDH3p-t10 S	TACCTTCTGCTCTCTCTGATTTGG	T10
CD136	TPS1t-t10 AS	GTAACAGCGCTACAGACAGGC
